# Computational modeling of human genetic variants in mice

**DOI:** 10.1101/2025.02.23.639784

**Authors:** Kexin Dong, Samuel I. Gould, Minghang Li, Francisco J. Sánchez Rivera

## Abstract

Mouse models represent a powerful platform to study genes and variants associated with human diseases. While genome editing technologies have increased the rate and precision of model development, predicting and installing specific types of mutations in mice that mimic the native human genetic context is complicated. Computational tools can identify and align orthologous wild-type genetic sequences from different species; however, predictive modeling and engineering of equivalent mouse variants that mirror the nucleotide and/or polypeptide change effects of human variants remains challenging. Here, we present H2M (human-to-mouse), a computational pipeline to analyze human genetic variation data to systematically model and predict the functional consequences of equivalent mouse variants. We show that H2M can integrate mouse-to-human and paralog-to-paralog variant mapping analyses with precision genome editing pipelines to devise strategies tailored to model specific variants in mice. We leveraged these analyses to establish a database containing > 3 million human-mouse equivalent mutation pairs, as well as *in silico*-designed base and prime editing libraries to engineer 4,944 recurrent variant pairs. Using H2M, we also found that predicted pathogenicity and immunogenicity scores were highly correlated between human-mouse variant pairs, suggesting that variants with similar sequence change effects may also exhibit broad interspecies functional conservation. Overall, H2M fills a gap in the field by establishing a robust and versatile computational framework to identify and model homologous variants across species while providing key experimental resources to augment functional genetics and precision medicine applications. The H2M database (including software package and documentation) can be accessed at https://human2mouse.com.
