## Supplementary material for "Computational modeling of human genetic variants in mice": Supp_Data_2_H2M_Database_Statistics.xlsx

### Sheet: Sheet1 Model statistics
Database	Total_Retrieved (Genes)	Mapped (Genes)	Flank_Size	Num_Input	Num_Output	Class_0	Class_1	Class_2	percent_modelable
AACR	1631	1477	0	818409	703261	569932	36846	97163	0.859303
COSMIC	735	724	0	527503	436656	326165	21350	89546	0.827779
CLINVAR	17596	17396	0	2038473	1643037	1278140	82406	284263	0.806014
									Figure 2c

### Sheet: Sheet2 Stratified by region
Database	Flank_Size	Mutation_Type	Num_Input	Num_Output	Class_0	Class_1	Class_2	percent_modelable
AACR	0	Exonic	760385	663997	569230	36846	58601	0.873238
AACR	0	Splice_Site	19159	13619	0	0	13619	0.710841
AACR	0	Deep_Intronic	37400	23554	0	0	23554	0.629786
COSMIC	0	Exonic	391416	347744	325952	21350	847	0.888426
COSMIC	0	Splice_Site	7926	6464	0	0	6464	0.815544
COSMIC	0	Deep_Intronic	114144	72686	0	0	72686	0.636792
CLINVAR	0	Exonic	1709245	1435486	1277170	82406	77682	0.839836
CLINVAR	0	Splice_Site	29764	22999	0	0	22999	0.772712
CLINVAR	0	Deep_Intronic	268838	165706	0	0	165706	0.616379
								Figure 2c

### Sheet: Sheet3 Stratified by type
Database	Flank_Size	Mutation_Type	Num_Input	Num_Output	Class_0	Class_1	Class_2	percent_modelable
AACR	0	Substitution	723322	630828	558529	36721	36255	0.872126
AACR	0	Insertion	27960	23034	3105	57	19874	0.82382
AACR	0	Deletion	67127	49399	8298	68	41034	0.735904
COSMIC	0	Substitution	525827	435394	325743	21343	88713	0.828018
COSMIC	0	Insertion	469	364	90	1	273	0.776119
COSMIC	0	Deletion	1207	898	332	6	560	0.743993
CLINVAR	0	Substitution	1875913	1535671	1262372	82259	192812	0.818626
CLINVAR	0	Insertion	54457	35073	5023	101	29949	0.644049
CLINVAR	0	Deletion	108103	72293	10745	46	61502	0.668742
								Figure 2c

### Sheet: Sheet4 Stratified by flank size
Database	Flank_Size	Num_Input	Num_Output	Class_0	Class_1	Class_2	percent_modelable
All	0	3384385	2782954	2174237	140602	470972	0.822292
All	2	3384385	2401013	1990010	115012	297198	0.709438
All	4	3384385	2173546	1860627	106612	207180	0.642228
All	6	3384385	2019938	1749766	99874	170969	0.59684
All	8	3384385	1896967	1652993	93932	150574	0.560506
All	10	3384385	1791106	1567108	88715	135737	0.529226
All	20	3384385	1408442	1244829	69041	94844	0.416159
All	30	3384385	1168152	1036797	56492	75086	0.345159
All	40	3384385	994254	884848	47286	62306	0.293777
All	50	3384385	870467	775191	40948	54507	0.257201
All	100	3384385	533546	476566	24322	32793	0.157649
All	200	3384385	259937	231578	11539	16822	0.0768048
							Figure 2f

### Sheet: Sheet5 Guides count
Precision Editing	Species	Guides Count
BE	Human	2720
BE	Mouse	1892
PE	Human	4944
PE	Mouse	4707
		Figure 2g
